# Coordinate Enhancer Reprogramming by GATA3 and AP1 Promotes Phenotypic Plasticity to Achieve Breast Cancer Endocrine Resistance

**DOI:** 10.1101/767871

**Authors:** Mingjun Bi, Zhao Zhang, Pengya Xue, Karen Hernandez, Hu Wang, Xiaoyong Fu, Carmine De Angelis, Zhen Gao, Jianhua Ruan, Victor X. Jin, Qianben Wang, Elisabetta Marangoni, Tim Hui-Ming Huang, Lizhen Chen, Christopher K. Glass, Wei Li, Rachel Schiff, Zhijie Liu

## Abstract

Acquired therapy resistance is a major problem for anticancer treatment, yet the underlying molecular mechanisms remain unclear. Using an established breast cancer cellular model for endocrine resistance, we show that hormone resistance is associated with enhanced phenotypic plasticity, indicated by a general downregulation of luminal/epithelial differentiation markers and upregulation of basal/mesenchymal invasive markers. Our extensive omics studies, including GRO-seq on enhancer landscapes, demonstrate that the global enhancer gain/loss reprogramming driven by the differential interactions between ERα and other oncogenic transcription factors (TFs), predominantly GATA3 and AP1, profoundly alters breast cancer transcriptional programs. Our functional studies in multiple biological systems including culture and xenograft models of MCF7 and T47D lines support a coordinate role of GATA3 and AP1 in enhancer reprogramming that promotes phenotypic plasticity and endocrine resistance. Collectively, our study implicates that changes in TF-TF and TF-enhancer interactions can lead to genome-wide enhancer reprogramming, resulting in transcriptional dysregulations that promote plasticity and cancer therapy-resistance progression.
