## Supplemental Table 1 for "Coordinate Enhancer Reprogramming by GATA3 and AP1 Promotes Phenotypic Plasticity to Achieve Breast Cancer Endocrine Resistance"

### Sheet: List1 of oligonucleotides
Oligonucleotides information
KRT8-Forward	GCGTACAGAGATGGAGAACGAA	RT-PCR	This study
KRT8-Reverse	TGCCTGAGGAAGTTGATCTCG	RT-PCR	This study
KRT18-Forward	CCGTCTTGCTGCTGATGACTT	RT-PCR	This study
KRT18-Reverse	AGCCCATGGATGTCGTTCTC	RT-PCR	This study
KRT19-Forward	CAGGACCTGCGGGACAAG	RT-PCR	This study
KRT19-Reverse	AGCCTGTTCCGTCTCAAAC	RT-PCR	This study
MUC1-Forward	ACGGAAGCAGCCTCTCGAT	RT-PCR	This study
MUC1-Reverse	AACACAGACCAGCACCAGCA	RT-PCR	This study
SEMA3B-Forward	GAGGAGCTGCACGTGTTTGA	RT-PCR	This study
SEMA3B-Reverse	CTCCGCGAGGCTACGTACA	RT-PCR	This study
SLC39A6-Forward	CACGTGGAAGGGTCTAACAGC	RT-PCR	This study
SLC39A6-Reverse	TCATCATCATTTTCAGGTTTCTTCTG	RT-PCR	This study
PGR-Forward	CTTAATCAACTAGGCGAGAG	RT-PCR	This study
PGR-Reverse	AAGCTCATCCAAGAATACTG	RT-PCR	This study
BCL2-Forward	ACATCGCCCTGTGGATGACT	RT-PCR	This study
BCL2-Reverse	ATGCTGGGGCCGTACAGTT	RT-PCR	This study
PRLR-Forward	CAGCGACCTTCATTCAGATACC	RT-PCR	This study
PRLR-Reverse	GCGGAAAGATGCAGGTCAC	RT-PCR	This study
MALRD1-Forward	CCACCGTTGGTTCTCTCCAG	RT-PCR	This study
MALRD1-Reverse	TGATACCACGTTTGGCTCTGAA	RT-PCR	This study
RHOB-Forward	GCTCTGCCAAGACCAAGGAA	RT-PCR	This study
RHOB-Reverse	CAGTTGATGCAGCCGTTCTG	RT-PCR	This study
ARDDC3-Forward	TCCATTTGGTAGCAGAACCTCA	RT-PCR	This study
ARDDC3-Reverse	TTCTGCATAGCTGGGTGGTG	RT-PCR	This study
CA12-Forward	GCCTCCAGTCTCGCTACAGT	RT-PCR	This study
CA12-Reverse	GGCGTCAGGATAAAGGTCTG	RT-PCR	This study
KCNK5-Forward	GGGGACGTGCCAAGAGACTA	RT-PCR	This study
KCNK5-Reverse	TGACTGTGCACGTGATCTGC	RT-PCR	This study
MYB-Forward	GCTGGTGGAACAGAATGGAA	RT-PCR	This study
MYB-Reverse	TCCAAGGACCCTTGATGAGC	RT-PCR	This study
GATA3-Forward	ACTACGGAAACTCGGTCAGG	RT-PCR	This study
GATA3-Reverse	GATGGACGTCTTGGAGAAGG	RT-PCR	This study
GREB1-Forward	GTGGTAGCCGAGTGGACAAT	RT-PCR	This study
GREB1-Reverse	CGTTGGAAATGGAGACAAGG	RT-PCR	This study
AP2γ-Forward	GAGCCAAATCGAAAAATGGA	RT-PCR	This study
AP2γ-Reverse	AGGAAATTCGGCTTCACAGA	RT-PCR	This study
FOXI1-Forward	TGTCGCTCAACGACTGCTTC	RT-PCR	This study
FOXI1-Reverse	TTTTCTCACAGTTGGGGTCCA	RT-PCR	This study
GAPDH-Forward	AACATCATCCCTGCCTCTACTGG	RT-PCR	This study
GAPDH-Reverse	GTTTTTCTAGACGGCAGGTCAGG	RT-PCR	This study
β-actin-Forward	AGAGCTACGAGCTGCCTGAC	RT-PCR	This study
β-actin-Reverse	AGCACTGTGTTGGCGTACAG	RT-PCR	This study
EGFR-Forward	ACCTCCATCAGTGGCGATCT	RT-PCR	This study
EGFR-Reverse	CCAAGCCTGAATCAGCAAAAA	RT-PCR	This study
FN1-Forward	GCCACTGGAGTCTTTACCACA	RT-PCR	This study
FN1-Reverse	CCCTGGCTTGGTCGTACA	RT-PCR	This study
SERPINE1-Forward	CAGTTTCAGGCTGACTTCACGA	RT-PCR	This study
SERPINE1-Reverse	TGCGGGCTGAGACTATGACA	RT-PCR	This study
KLF5-Forward	GGAGAAACGACGCATCCACT	RT-PCR	This study
KLF5-Reverse	TGTGAGTCCTCAGGTGAGCTTTT	RT-PCR	This study
SOX2-Forward	ATGGGTTCGGTGGTCAAGTC	RT-PCR	This study
SOX2-Reverse	CTGATCATGTCCCGGAGGTC	RT-PCR	This study
PAK1-Forward	CACGGTTTGAGAAGATTGGACA	RT-PCR	This study
PAK1-Reverse	CTTGGGCTGCTGCTGAAGAT	RT-PCR	This study
MUCL1-Forward	GATGATGAAGCCCCTGATGC	RT-PCR	This study
MUCL1-Reverse	CCCAACCCATTTGGGTAAAA	RT-PCR	This study
S100P-Forward	CACGCAGACCCTGACCAAG	RT-PCR	This study
S100P-Reverse	CGTCCAGGTCCTTGAGCAAT	RT-PCR	This study
EGR1-Forward	CAGCCCTACGAGCACCTGA	RT-PCR	This study
EGR1-Reverse	TGGCTGGGGTAACTGGTCTC	RT-PCR	This study
BMP2-Forward	AGACCACCGGTTGGAGAGG	RT-PCR	This study
BMP2-Reverse	GGGTTGTTTTCCCACTCGTTT	RT-PCR	This study
BMP7-Forward	CGCTACCACCATCGAGAGTT	RT-PCR	This study
BMP7-Reverse	GCTGTCGAGCAGGAAGAGAT	RT-PCR	This study
TGFB1-Forward	TCCTGGCGATACCTCAGCA	RT-PCR	This study
TGFB1-Reverse	AGGCGAAAGCCCTCAATTTC	RT-PCR	This study
CXCL8-Forward	ACACTGCGCCAACACAGAAA	RT-PCR	This study
CXCL8-Reverse	CTGCACCCAGTTTTCCTTGG	RT-PCR	This study
AGR2-Forward	TTGGCAGAGCAGTTTGTCCTC	RT-PCR	This study
AGR2-Reverse	TCCAGTGATATCGGCTCTAACTGTC	RT-PCR	This study
HIF2α-Forward	GCAAGTTCATGGGACTTACACA	RT-PCR	This study
HIF2α-Reverse	GCTCTGTGGACATGTCTTTGCTT	RT-PCR	This study
FOXO1-Forward	AAGAGCGTGCCCTACTTCAA	RT-PCR	This study
FOXO1-Reverse	CACCCTCTGGATTGAGCATC	RT-PCR	This study
c-JUN-Forward	CCTCAGACAGTGCCCGAGAT	RT-PCR	This study
c-JUN-Reverse	TTCCTCATGCGCTTCCTCTC	RT-PCR	This study
TFF1-ChIP-Forward	AGGGGATGTGTGTGAGAAGG	ChIP-qPCR	This study
TFF1-ChIP-Reverse	GCTTCGAGACAGTGGGAGTC	ChIP-qPCR	This study
GREB1-ChIP-Forward	GAGCTGACCTTGTGGTAGGC	ChIP-qPCR	This study
GREB1-ChIP-Reverse	CAGGGGCTGACAACTGAAAT	ChIP-qPCR	This study
BCL2-ChIP-Forward	GAGAGTGCCTCACCCGTCAT	ChIP-qPCR	This study
BCL2-ChIP-Reverse	GTCGGCCACAATTCAAATCC	ChIP-qPCR	This study
KCNK5-ChIP-Forward	GACCCTGGGTTTCCAAAAGA	ChIP-qPCR	This study
KCNK5-ChIP-Reverse	CCCAGAAGGAAGGAATGCAG	ChIP-qPCR	This study
PGR-ChIP-Forward	GCCCTCATGACGGAAAAGAA	ChIP-qPCR	This study
PGR-ChIP-Reverse	TTTTGCAATGGCTCTGCATC	ChIP-qPCR	This study
Negative-ChIP-Forward	GGTGGCCAAGTGGATGGTGT	ChIP-qPCR	This study
Negative-ChIP-Reverse	ATGGCCTCCCACACCAATTT	ChIP-qPCR	This study
FOXC1-ChIP-Forward	CTGAGGAACACAAGACTAGCC	ChIP-qPCR	This study
FOXC1-ChIP-Reverse	ACTGGACTCATTTTGGGACATC	ChIP-qPCR	This study
CCND1-ChIP-Forward	TGGTGCTCAGAGAGGTTGTG	ChIP-qPCR	This study
CCND1-ChIP-Reverse	GTGTGGACGTTTCCCTGTCT	ChIP-qPCR	This study
EGFR-ChIP-Forward	GCCTTGGGGGAAAATGAATC	ChIP-qPCR	This study
EGFR-ChIP-Reverse	AGGGAAAGGCCTAGCAGGAG	ChIP-qPCR	This study
CXCL8-ChIP-Forward	CTGGGTCTGGAGCCAGAAAG	ChIP-qPCR	This study
CXCL8-ChIP-Reverse	GGAGCATGGCACACTTTTCC	ChIP-qPCR	This study
S100P-ChIP-Forward	GTCCAGCCTGTCCCTGAGAA	ChIP-qPCR	This study
S100P-ChIP-Reverse	TCCTTGATAATGCCTCCGACA	ChIP-qPCR	This study
pLKO.1 Control	N/A	shRNA	Sigma	SHC002
pLKO.5 Control	N/A	shRNA	Sigma	SHC202
GATA3	N/A	shRNA	Sigma	TRCN0000019301
GATA3	N/A	shRNA	Sigma	TRCN0000273991
c-JUN	N/A	shRNA	Sigma	TRCN0000039591
c-JUN	N/A	shRNA	Sigma	TRCN0000355645
oNTI223-TruSeqLT	/5Phos/AGATCGGAAGAGCGTCGTGTA/idSp/CAGACGTGTGCTCTTCCGATCTTTTTTTTTTTTTTTTTTTTVN	GRO-seq
oNTI201-TruseqLT	5’AATGATACGGCGACCACCGAGATCTACACTCTTTCCCTACACGACGCTCTTCCGATCT 3’	GRO-seq
oNTI200-TruSeqID1	5'CAAGCAGAAGACGGCATACGAGATCGTGATGTGACTGGAGTTCAGACGTGTGCTCTTCCGATC 3'	GRO-seq

### Sheet: List2 of oligonucleotides
Details of primer sequence for pyrosequencing assay
	Bisulfite sequence		Original sequence
GATA3_R1_F1	AGAAGTTAGTATTTTTAAGATTTGGTAT	4 CG sites
GATA3_R1_R1	AAACCAAAAACTACCATAAATTCT	Biotin
GATA3_R1_S1	GTTAGTATTTTTAAGATTTGGTATT	107 bp
Sequence to analyze	YGTAGYGTTT TTGAYGYGGG GATTTTTTTT TT
sequence to analyze original	GATA3_R1_a1 forward sequencing will not cover the last 3 CG sites
GATA3_R1_F2	AGAAGTTAGTATTTTTAAGATTTGGTAT	Biotin	AGAAGTCAGCATTTTCAAGACCTGGCAT
GATA3_R1_R2	AAAACCAAAAACTACCATAAATT	108 bp
GATA3_R1_S2	CCAAAAACTACCATAAATTCT	8 CG
Sequence to analyze	ACRCRCRAAA ACCTCAAAAC CRAAAAAAAA AATCCCCRCR TCAAAAACRC TACRAATA
sequence to analyze original	CGCAGCGTTTCTGACGCGGGGACTTCTCTCTTCGGCTCTGAGGTCTCCGCGCGC
GATA3_R1_F3	TGGTTGTGAGTTGGGTTT	Biotin	TGGCTGTGAGCTGGGCTC
GATA3_R1_R3	CATTCACCCAAAACCTCTCCATAAACA	7 CG
GATA3_R1_S3	ACTAAAAAAAAAAATAAAAAATACT	173 bp
Sequence to analyze	TCTCCRCRCR TCAATCRAAA AATAAATACR CCACRCAACR TAAACCCAAC TCACAACCAC
sequence to analyze original	GCGCATCCACCCCTCGATTGACGCGCGGAG
GATA3_R1_F4	GTGGTTGTGAGTTGGGTT	2 CG	GTGGCTGTGAGCTGGGCT
GATA3_R1_R4	CATTCACCCAAAACCTCTCCATAAACA	Biotin
GATA3_R1_S4	ATTTTAATTTAGGGTTTTTTAGTAA	174 bp	CTTAATCCCGGGCTTCTTAG
Sequence to analyze	AAATGYGTGT GTATTYGTTT TTTTTTGTTT ATGGAGAGGT TTT
sequence to analyze original	TGCGTGTGCATTCGT	PCR can cover a3 CG sites, but different Biotin
GATA3_R2_F5	TTGGAATTTTAGTTTTTTTTTTAAG	4 CG	bad score, too many CG together
GATA3_R2_R5	CATACTATCCAACAAAAACACCTAATACTT	Biotin
GATA3_R2_S5	GGATTTATAGTTGTTTATTT	250 bp
Sequence to analyze	TAGGTTYGGT YGGTTYGGTT YGGTAGGAYG AGAAAGAGTG TTTTAAGTAT TAGGTGT
sequence to analyze original	GGCCGGCTCGGCCCGGCAGGACGAG
GATA3_R2_F6	AGTATGATAGTTTTGGGTGGAGT	3 CG	CAGCATGACCGCCCTGGGTGGAGC
GATA3_R2_R6	CCAAAAAAAAACTAACTCCTACCTAT	Biotin
GATA3_R2_S6	TTTTTTTTTTAGTAGTTTGTTGG	191 bp	CTTCCCCCCCAGCAGCCTGCTGG
Sequence to analyze	GYGGTTTTTT TATYGGTTTY GGATGTAAGT TTAGGTTTAA GGTT
sequence to analyze original	GCGGCTCCCCCACCGGCTTCGG
GATA3_R3_F7	TGTGTGTGTATGAGTTTGGTTAAAG	119 bp	TGTGTGTGCATGAGCCTGGCCAAAG
GATA3_R3_R7	ATTTTCATTCAACTCTACTTCCCCAATA	Biotin
GATA3_R3_S7	GTATGAGTTTGGTTAAAGTT	2 CG	GCATGAGCCTGGCCAAAGCT
Sequence to analyze	GTAYGTATAT TTTTTGYGTG GAAAAGGGGG TTTTTAGTTG AATT
sequence to analyze original	GCACGCATATTCTCTGCGT
GATA3_R3_F8	GGAAAAGTGTTTTAGGTGTGTATT	2 CG	GGAAAAGTGCTCCAGGTGTGTATC
GATA3_R3_R8	TTCTTCATACAAATAATAACACCAACTA	Biotin
GATA3_R3_S8	TTTGTGTTTTGTTTTTTTTTAAAAT	119 bp	CTTCCTGTGCTCTGTTCCTTTCCAAAATGC
Sequence to analyze	GTAAAYGTTG TTTAGTAGTA YGTTGTATTT TTATTTAGTT GGTGTTATTA T
sequence to analyze original	CAAACGCTGCCTAGCAGCACGCTGC
