## Supplemental Table 2 for "Coordinate Enhancer Reprogramming by GATA3 and AP1 Promotes Phenotypic Plasticity to Achieve Breast Cancer Endocrine Resistance"

### Sheet: List of antibodies
Antibody information
Antibody	Company	Catalog Number
Mouse monoclonal anti-KRT8	Thermo Fisher	MA5-14428
Mouse monoclonal anti-KRT18	Thermo Fisher	MA5-12104
Mouse monoclonal anti-KRT19	Thermo Fisher	MA5-12663
Rabbit polyclonal anti-FOXI1	Thermo Fisher	PA5-30031
Rabbit polyclonal anti-ERa	Santa Cruz Biotechnology	sc-543
Rabbit polyclonal anti-AP2g	Santa Cruz Biotechnology	sc-8977
Rabbit polyclonal anti-P300	Santa Cruz Biotechnology	sc-585
Rabbit polyclonal anti-PR	Santa Cruz Biotechnology	sc-538
Rabbit polyclonal anti-GAPDH	Santa Cruz Biotechnology	sc-25778
Mouse monoclonal anti-BCL2	Santa Cruz Biotechnology	sc-7382
Mouse monoclonal anti-CXCL8	Santa Cruz Biotechnology	sc-376750
Mouse monoclonal anti-SOX2	Santa Cruz Biotechnology	sc-365823
Mouse monoclonal anti-MUC1	Santa Cruz Biotechnology	sc-7313
Mouse monoclonal anti-S100P	Santa Cruz Biotechnology	sc-374547
Mouse monoclonal anti-FN1	Santa Cruz Biotechnology	sc-8422
Mouse monoclonal anti-EGR1	Santa Cruz Biotechnology	sc-101033
Mouse monoclonal anti-SERPINE1	Santa Cruz Biotechnology	sc-5297
Mouse monoclonal anti-ERa	Santa Cruz Biotechnology	sc-8005
Rabbit monoclonal anti-PRLR	Cell Signaling Technology	13552
Rabbit polyclonal anti-RHOB	Cell Signaling Technology	2098
Rabbit monoclonal anti-EGFR	Cell Signaling Technology	4267
Rabbit monoclonal anti-AGR2	Cell Signaling Technology	13062
Rabbit polyclonal anti-PAK1	Cell Signaling Technology	2602
Rabbit monoclonal anti-C-JUN	Cell Signaling Technology	9165
Rabbit monoclonal anti-GATA3	Cell Signaling Technology	5852
Rabbit monoclonal anti-FOXA1	Cell Signaling Technology	58613
Rabbit monoclonal anti-Phospho-c-Jun (Ser73)	Cell Signaling Technology	3270
Rabbit polyclonal anti- Phospho-c-Jun (Ser63)	Cell Signaling Technology	9261
Mouse monoclonal anti-C-JUN	BD Transduction Laboratories	610326
Rabbit polyclonal anti-H3K27ac	Abcam	ab4729
Rabbit polyclonal anti-H3K4me1	Abcam	ab8895
Rabbit polyclonal anti-BRG1	Abcam	ab4081
Goat polyclonal anti-FOXA1	Abcam	ab5089
Rabbit polyclonal anti-HA	Abcam	ab9110
Rabbit polyclonal anti-ARID1B	Bethyl Laboratories	A301-046A
Mouse monoclonal anti-P300	Active motif	61401
Mouse monoclonal anti-a-Tubulin	Sigma	T9026
Mouse monoclonal anti-FLAG	Sigma	F1804
Rabbit polyclonal anti-H3	GenScript	A01502
HRP-conjugated Streptavidin	Jackson ImmunoResearch	016-030-084
